# Toroidal displacement of *Klebsiella pneumoniae* by *Pseudomonas aeruginosa* is a unique mechanism to avoid competition for iron

**DOI:** 10.1101/2022.09.21.508880

**Authors:** Diana Pradhan, Ajay Tanwar, Srividhya Parthasarathy, Varsha Singh

## Abstract

Competition for resources is one of the major drivers for evolution and retention of new traits in microbial communities. Quorum-dependent traits of opportunistic human pathogen *Pseudomonas aeruginosa* allow it to survive and thrive in nature. Here, we report a unique surfactant-driven pushing mechanism that *P. aeruginosa* employs specifically against *Klebsiella pneumoniae*. The pushing is accomplished in a manner that is dependent on nutrient limitation and quorum sensing. We find that *P. aeruginosa* employs neither proteases nor toxic secondary metabolites against *K. pneumoniae*. Rhamnolipid biosurfactant appears to be the only factor required to displace Klebsiella effectively. Both rhamnolipid production and the pushing ability of *P. aeruginosa* are suppressed by iron supplementation. We show that both these bacteria produce several siderophores in minimal medium and rapidly deplete iron. Under these conditions, *P. aeruginosa* pushes Klebsiella away from the substratum using rhamnolipid, reducing the competition for iron. Our study describes a unique quorum and iron-responsive mechanism in *P. aeruginosa* to support its own growth during resource competition.
