## Supplementary material for "Toroidal displacement of *Klebsiella pneumoniae* by *Pseudomonas aeruginosa* is a unique mechanism to avoid competition for iron": Table S1

### Sheet: Strains
Table S1
Description of strains used in this study
Strain Name	Description	Source
SM10	E. coli donor strain for conjugation with P. aeruginosa	Richard Losick, Harvard University
PA14	Pseudomonas aeruginosa WT	Frederick Ausubel, Harvard Medical School
PA14::mCherry	PA14 tagged with mCherry	Badal et al. (2021)
PA14 ΔrhlA	PA14 with deletion in PA14_19100	Badal et al. (2021)
PA14 rhlB::Tn	PA14 with transposon insertion in PA14_19110	Liberati et al. (2006)
PA14 rhlI::Tn	PA14 with transposon insertion in PA14_19130	Liberati et al. (2006)
PA14 rhlR::Tn	PA14 with transposon insertion in PA14_19120	Liberati et al. (2006)
PA14 rhlR::Tn::mCherry	PA14 rhlR::Tn tagged with mCherry	This study
PA14 lasI::Tn	PA14 with transposon insertion in PA14_45940	Liberati et al. (2006)
PA14 ΔlasR	PA14 with deletion in PA14_45960	Zemer Gitai, Princeton University
PA14 lasA::Tn	PA14 with transposon insertion in PA14_40290	Liberati et al. (2006)
PA14 lasB::Tn	PA14 with transposon insertion in PA14_16250	Liberati et al. (2006)
PA14 ΔpvdE	PA14 with deletion in PA14_33690	This study
KPPR1	Klebsiella pneumoniae WT	Mike et al. 2021
ICC8001::GFP	K. pneumoniae WT tagged with GFP	Wong et al. 2019
KPPR1 ybtU::Tn	KPPR1 with transposon insertion in ybtU	Mike et al. 2021
KPPR1 ybtT::Tn	KPPR1 with transposon insertion in ybtT	Mike et al. 2021
Staphylococcus aureus NCTC8325	Staphylococcus aureus NCTC8325	Alejandro Aballay, Orgon Health and Science University
Proteus mirabilis 425	Proteus mirabilis 425	Microbial type culture collection and gene bank (MTCC), Chandigarh, India
Escherichia coli K12	Escherichia coli K12	Manoj Varma, Indian Institude of Science

### Sheet: Plasmids
Plasmids used in the study
plasmids	Description	Antibiotics	Source
pEXG2	Suicide vector used for generation for markerless deletion strain in Pseudomonas aeruginosa	Ampicillin	Arne Rietsch , Case Western Reserve University
pT322	pUCP18+mCherry	Carbenicillin	Pradeep Singh, University of Washington
