## Supplementary material for "Toroidal displacement of *Klebsiella pneumoniae* by *Pseudomonas aeruginosa* is a unique mechanism to avoid competition for iron": Table S2

### Sheet: Sheet1
Table S2
List of virulence factors screened in this study
Sr. No.	Gene	PA14 locus Tag	Description	Toroidal desplacement capability
1	toxA	PA14_49560	Exotoxin A	Yes
2	exsB	PA14_42400	Exoenzyme S synthesis protein	Yes
3	exsC	PA14_42430	Exoenzyme S synthesis protein	Yes
4	exoT	PA14_00560	Exoenzyme T	Yes
5	exoU	PA14_51530	Exoenzyme U	Yes
6	plcN	PA14_21110	non-hemolytic phospholipase C	Yes
7	plcR	PA14_53370	phospholipase accessory protein PlcR	Yes
8	plcH	PA14_53360	hemolytic phospholipase C	Yes
9	plcB	PA14_00300	phospholipase C, PlcB	Yes
10	aprA	PA14_48060	Alkaline protease	Yes
11	lasA	PA14_40290	Serine protease	Yes
12	lasB	PA14_16250	lasB elastase	Yes
13	rhlA	PA14_19100	Rhamnolipid biosynthesis	No
14	rhlB	PA14_19110	Rhamnolipid biosynthesis	No
15	rhlI	PA14_19130	Rhl quorum sensing	No
16	rhlR	PA14_19120	Rhl quorum sensing	No
17	lasI	PA14_45940	Las quorum sensing	Yes
18	lasR	PA14_45960	Las quorum sensing	Yes
19	tagQ1	PA14_00820	Type VI secretion system	Yes
20	tagR1	PA14_00830	Type VI secretion system	Yes
21	tagS1	PA14_00850	Type VI secretion system	Yes
22	pppA	PA14_00890	Type VI secretion system	Yes
23	icmF1	PA14_00910	Type VI secretion system	Yes
24	tssK1	PA14_00940	Type VI secretion system	Yes
25	fha1	PA14_00980	Type VI secretion system	Yes
26	hsiB1	PA14_01010	Type VI secretion system	Yes
27	hsiC1	PA14_01020	Type VI secretion system	Yes
28	hcp1	PA14_01030	Type VI secretion system	Yes
29	tssE1	PA14_01060	Type VI secretion system	Yes
30	tssF1	PA14_01070	Type VI secretion system	Yes
31	tssG1	PA14_01080	Type VI secretion system	Yes
32	clpV1	PA14_01100	Type VI secretion system	Yes
33	vgrG1a	PA14_01110	Type VI secretion system	Yes
34	tsi6	PA14_01120	Type VI secretion system	Yes
35	NA	PA14_01130	Type VI secretion system	Yes
36	tse6	PA14_01140	Type VI secretion system	Yes
37	eagT6	PA14_01150	Type VI secretion system	Yes
38	stk1	PA14_42880	Type VI secretion system	Yes
39	stp1	PA14_42890	Type VI secretion system	Yes
40	icmF2	PA14_42900	Type VI secretion system	Yes
41	dotU2	PA14_42910	Type VI secretion system	Yes
42	hsiJ2	PA14_42920	Type VI secretion system	Yes
43	lip2.1	PA14_42940	Type VI secretion system	Yes
44	fha2	PA14_42950	Type VI secretion system	Yes
45	sfa2	PA14_42970	Type VI secretion system	Yes
46	clpV2	PA14_42980	Type VI secretion system	Yes
47	hsiG2	PA14_43000	Type VI secretion system	Yes
48	hsiC2	PA14_43030	Type VI secretion system	Yes
49	hsiA2	PA14_43050	Type VI secretion system	Yes
50	hcp2	PA14_43070	Type VI secretion system	Yes
51	tap	PA14_43090	Type VI secretion system	Yes
52	rhsP2	PA14_43100	Type VI secretion system	Yes
53	sfa3	PA14_34150	Type VI secretion system	Yes
54	icmF3	PA14_34130	Type VI secretion system	Yes
55	dotU3	PA14_34110	Type VI secretion system	Yes
56	lip3	PA14_34080	Type VI secretion system	Yes
57	hsiC3	PA14_34050	Type VI secretion system	Yes
58	hsiG3	PA14_34010	Type VI secretion system	Yes
59	NA	PA14_33980	Type VI secretion system	Yes
60	NA	PA14_33970	Type VI secretion system	Yes
61	pscL	PA14_42250	Type III secretion system	Yes
62	pscK	PA14_42260	Type III secretion system	Yes
63	pscJ	PA14_42270	Type III secretion system	Yes
64	pscI	PA14_42280	Type III secretion system	Yes
65	pscD	PA14_42340	Type III secretion system	Yes
66	pscC	PA14_42350	Type III secretion system	Yes
67	exsA	PA14_42390	Type III secretion system	Yes
68	exsB	PA14_42400	Type III secretion system	Yes
69	exsC	PA14_42430	Type III secretion system	Yes
70	popD	PA14_42440	Type III secretion system	Yes
70	popB	PA14_42450	Type III secretion system	Yes
72	pcrH	PA14_42460	Type III secretion system	Yes
73	pcrV	PA14_42470	Type III secretion system	Yes
74	pcrD	PA14_42500	Type III secretion system	Yes
75	pcr3	PA14_42520	Type III secretion system	Yes
76	xcpX	PA14_24070	Type II secretion system	Yes
77	xcpZ	PA14_24100	Type II secretion system	Yes
78	xcpW	PA14_24060	Type II secretion system	Yes
79	xcpT	PA14_24020	Type II secretion system	Yes
80	xcpQ	PA14_23970	Type II secretion system	Yes
81	xcpR	PA14_23990	Type II secretion system	Yes
82	hxcR	PA14_55440	Type II secretion system	Yes
83	hxcU	PA14_55520	Type II secretion system	Yes
84	algX	PA14_18480	alginate biosythesis	Yes
85	algJ	PA14_18430	alginate biosythesis	Yes
86	algZ	PA14_69480	alginate biosythesis	Yes
87	algP	PA14_69370	alginate biosythesis	Yes
88	algL	PA14_18470	alginate biosythesis	Yes
89	algF	PA14_18410	alginate biosythesis	Yes
90	algB	PA14_72380	alginate biosythesis	Yes
91	algR	PA14_69470	alginate biosythesis	Yes
92	algW	PA14_57760	alginate biosythesis	Yes
93	alg44	PA14_18550	alginate biosythesis	Yes
94	algG	PA14_18500	alginate biosythesis	Yes
95	algI	PA14_18450	alginate biosythesis	Yes
96	algA	PA14_18380	alginate biosythesis	Yes
97	algQ	PA14_69390	alginate biosythesis	Yes
98	algU	PA14_54430	alginate biosythesis	Yes
99	phzM	PA14_09490	phenazine biosynthesi	Yes
100	phzS	PA14_09400	phenazine biosynthesi	Yes
101	phzG1	PA14_09410	phenazine biosynthesi	Yes
102	PhzF family phenazine biosynthesis protein	PA14_18020	phenazine biosynthesi	Yes
103	phzB1	PA14_09470	phenazine biosynthesi	Yes
104	phzE1	PA14_09440	phenazine biosynthesi	Yes
105	phzA2	PA14_39970	phenazine biosynthesi	Yes
106	phzC1	PA14_09460	phenazine biosynthesi	Yes
107	phzH	PA14_00640	phenazine biosynthesi	Yes
108	phzB2	PA14_39960	phenazine biosynthesi	Yes
109	PhzF family phenazine biosynthesis protein	PA14_28280	phenazine biosynthesi	Yes
110	phzA1	PA14_09480	phenazine biosynthesi	Yes
111	pchR	PA14_09260	pyochelin metabolism	Yes
112	pchB	PA14_09220	pyochelin metabolism	Yes
113	pchF	PA14_09280	pyochelin metabolism	Yes
114	pchD	PA14_09240	pyochelin metabolism	Yes
115	pchA	PA14_09210	pyochelin metabolism	Yes
116	pchE	PA14_09270	pyochelin metabolism	Yes
117	pchC	PA14_09230	pyochelin metabolism	Yes
118	fptA	PA14_09340	pyochelin metabolism	Yes
119	fpvA	PA14_33680	pyoverdin metabolism	Yes
120	fpvB	PA14_09970	pyoverdin metabolism	Yes
121	fpvC	PA14_33560	pyoverdin metabolism	Yes
122	fpvR	PA14_33780	pyoverdin metabolism	Yes
123	pvdS	PA14_33260	pyoverdin metabolism	Yes
124	pvdD	PA14_33650	pyoverdin metabolism	Yes
125	pvdL	PA14_33280	pyoverdin metabolism	Yes
126	pvdA	PA14_33810	pyoverdin metabolism	Yes
127	pvdJ	PA14_33630	pyoverdin metabolism	Yes
128	pvdE	PA14_33690	pyoverdin metabolism	Yes
129	pvdG	PA14_33270	pyoverdin metabolism	Yes
130	pvdP	PA14_33740	pyoverdin metabolism	Yes
131	pvdH	PA14_33500	pyoverdin metabolism	Yes
132	pvdQ	PA14_33820	pyoverdin metabolism	Yes
133	pvdD	PA14_33650	pyoverdin metabolism	Yes
134	fleQ	PA14_50220	Flagellar biosynthesis	Yes
135	fleN	PA14_45640	Flagellar biosynthesis	Yes
136	fleS	PA14_50200	Flagellar biosynthesis	Yes
137	fleR	PA14_50180	Flagellar biosynthesis	Yes
138	flgG	PA14_50430	Flagellar biosynthesis	Yes
139	flgJ	PA14_50380	Flagellar biosynthesis	Yes
140	flgA	PA14_20740	Flagellar biosynthesis	Yes
141	flgB	PA14_50480	Flagellar biosynthesis	Yes
142	flgE	PA14_50450	Flagellar biosynthesis	Yes
143	flgH	PA14_50420	Flagellar biosynthesis	Yes
144	flgK	PA14_50360	Flagellar biosynthesis	Yes
145	flgM	PA14_20730	Flagellar biosynthesis	Yes
146	flgC	PA14_50470	Flagellar biosynthesis	Yes
147	flgF	PA14_50440	Flagellar biosynthesis	Yes
148	flgI	PA14_50410	Flagellar biosynthesis	Yes
149	flgL	PA14_50340	Flagellar biosynthesis	Yes
150	flgD	PA14_50460	Flagellar biosynthesis	Yes
151	flhB	PA14_45720	Flagellar biosynthesis	Yes
152	flhA	PA14_45680	Flagellar biosynthesis	Yes
153	flhF	PA14_45660	Flagellar biosynthesis	Yes
154	fliI	PA14_50100	Flagellar biosynthesis	Yes
155	fliM	PA14_45800	Flagellar biosynthesis	Yes
156	fliP	PA14_45770	Flagellar biosynthesis	Yes
157	fliA	PA14_45630	Flagellar biosynthesis	Yes
158	fliG	PA14_50130	Flagellar biosynthesis	Yes
159	fliJ	PA14_50080	Flagellar biosynthesis	Yes
160	fliN	PA14_45790	Flagellar biosynthesis	Yes
161	fliQ	PA14_45760	Flagellar biosynthesis	Yes
162	fliC	PA14_50290	Flagellar biosynthesis	Yes
163	fliH	PA14_50110	Flagellar biosynthesis	Yes
164	fliL	PA14_45810	Flagellar biosynthesis	Yes
165	fliD	PA14_50270	Flagellar biosynthesis	Yes
166	fliF	PA14_50140	Flagellar biosynthesis	Yes
167	wzz	PA14_23360	LPS	Yes
168	pilV2	PA14_59350	Pili	Yes
169	pilR2	PA14_59310	Pili	Yes
170	pilO2	PA14_59270	Pili	Yes
171	pilD	PA14_58770	Pili	Yes
172	pilZ	PA14_25770	Pili	Yes
173	pilO	PA14_66640	Pili	Yes
174	pilF	PA14_14850	Pili	Yes
175	pilI	PA14_05340	Pili	Yes
176	pilY1	PA14_60310	Pili	Yes
177	pilR	PA14_05190	Pili	Yes
178	pilQ2	PA14_59290	Pili	Yes
179	pilN2	PA14_59250	Pili	Yes
180	pilC	PA14_58760	Pili	Yes
181	cupD2	PA14_59720	Pili	Yes
182	pili assembly chaperone	PA14_61530	Pili	Yes
183	cupD5	PA14_59760	Pili	Yes
184	chpA	PA14_05390	Pili	Yes
185	fimX	PA14_65540	Pili	Yes
186	fimV	PA14_23830	Pili	Yes
187	fimU	PA14_60280	Pili	Yes
188	Tfp pilus assembly protein FimV	PA14_20860	Pili	Yes
