## Supplementary material for "Toroidal displacement of *Klebsiella pneumoniae* by *Pseudomonas aeruginosa* is a unique mechanism to avoid competition for iron": Table S3

### Sheet: Sheet1
Table S3
Primers used in this study
qRT-PCR primers for P. aeruginosa PA14
Gene	FP	RP
rpoD	GGGCGAAGAAGGAAATGGTC	CAGGTGGCGTAGGTAGAGAA
pvdE	GATCAATGCCTGGCTCGAAG	CGGTTTCCTTGACGACCTTG
pvdQ	GTGCAGAACTCCAACGACAG	CCATTTCCTCGAGCGTCTTC
pvdP	CCGTTACTTCGACAATCCGG	CAGTCATGCATGCCCAGTTC
pvdO	CGGCACAGTGTTCAAGGATT	CTTCAGGTAGGCGTCCAGTT
pvdR	GGCTATACCCGCATCTACGC	CTGAGGGTCGTGAAGTAGGC
fpvA	TTCAACAACGGAGCCAAGTG	GTGTACTTCTGCGCAACGAT
fpvE	GTTCCTCTCGGTGTCCCTG	CAGTTGCGGGTTGAAGCTG
pvdA	CGCGAATACCACAACACCAA	ATCACTGCGTCGTAGGTCTC
pvdD	CCGCTGTTCATGTTCCATCC	AACCATATCGTCCCACTCCG
pvdF	GCAATGGTTCTATCCGGCAG	CGTCCAATACCACCACATCG
pvdG	GCTTCTCCCTACGCCTTCTT	GTAGCCGCTGACATCGTTTT
pvdS	CCGAAGATGTGGTCCAGGAT	GCCCCGAGTATTTCTGTTCG
fpvK	GGCCACGAGACCCTCTAC	CTGTTCGGCGGCATTCAG
rhlA	TATCTCCACGCTGCTGGCG	GCCGATCGCCGACTTGTCG
rhlB	CTTCGGCGTGCTCTGGCAA	CCTGCGCGGACAGGTAGG
qRT-PCR primers for K. pneumoniae
Gene	FP	RP
rpoB	GAATATGGCTTCCTTGAGACGC	TCGATAGCAGACAGGTAGTGA
entA	TCGGGTGTAGATGATGCCAA	CTGTTCCTCGCCTCTTCTCA
entB	AGAACGGTTTGATATCGCGC	CTGGTGAAATGGCGCTACAG
entC	ACTGATCGCCCAGAACCC	GTGCTGTCCTTCTTTACGCA
fepA	ATCCCGGAATACACGCTGAA	AGGATGCTGTAGGGGCTAAC
irp1	TTTCTGTTGCCGTCGTTGTT	ATGGTCACTGTCGTCCCTTT
irp2	GGTTAAAGGCCAGGCTTTCC	AAGGTTATCAGGTCTGCGCT
iroB	ATTCCGCCAGTGAAGTCGAT	GCTGTCAGAGTATTGCCTGC
pvdE deletion primers
Fragments	FP	RP
I	ATCCGGGAATTCGGTTGGCAAGTTGCGAATGAATG	ATCCGGGGATCCCTGGGCCCTATCAATCTGCG
II	ATCCGGGGATCCAGTTGCTTCCCGGATGTACTAGG	ATCCGGAAGCTTGTTCAGGGTCTTGCCTTGCAC
